# Diverse horizontally transferred cellulose biosynthesis gene clusters in *Escherichia coli* strains

**DOI:** 10.1101/2025.05.09.653004

**Authors:** Seyedmohammad Hosseinpourlamardi, Shaiqa Labiba, Li Li, Ali Dadvar, Ute Römling

## Abstract

The phosphoethanolamine modified exopolysaccharide cellulose is a major extracellular matrix component of *Escherichia coli* and *Salmonella typhimurium*. Upon enhanced acute virulence, however, cellulose production can be diminished or entirely abolished. Here, we report that homologs of the *bcsABC* core genes of the core genome *bcs* cellulose biosynthesis operon and even entire *bcs* operons can be mobilized on plasmids and are occasionally manifested on *E. coli* chromosomes at alternative locations. While BcsA2 and BcsA3 cellulose synthases are restricted to the genus *Escherichia*, the BcsA4 cellulose synthase and the entire associated *bcs* gene cluster are highly similar to one of the two chromosomal *bcs* gene clusters harboured by *Klebsiella pneumoniae*. Cyclic di-GMP turnover proteins known to post-translationally regulate cellulose biosynthesis are frequently localized on *bcs* operon bearing plasmids. In thermotolerant meat derived *E. coli* 740v1 harbouring a type 4 *bcs* operon on a plasmid, chemical and genetic evidence indicates that cellulose is produced in M9 minimal medium and upon activation by the second messenger cyclic di-GMP, an allosteric activator of the cellulose synthase, respectively. With gene duplication and horizontal gene transfer to contribute to the multiplication of *bcs* operons in a number of different bacterial species, the ecological role(s) of multiplication, transfer and replacement of cellulose biosynthesis operons also in species other than *E. coli* still need to be unraveled.
