## Supplementary material for "Diverse horizontally transferred cellulose biosynthesis gene clusters in *Escherichia coli* strains": Table 1

### Sheet: Blast Results_E. coli
Description	Scientific Name	Max Score	Total Score	Query Cover	E value	Per. Ident	Acc. Len	Accession	IDENTICAL PROTEINS
Escherichia coli strain H240 plasmid unnamed, complete sequence	Escherichia coli	1774	1774	1	0	0.9862	4795340	NZ_OL790696.1	456037 - Identical Protein Groups - NCBI (nih.gov)
Escherichia coli strain EC-2026 plasmid unnamed7, whole genome shotgun sequence	Escherichia coli	1772	1772	1	0	0.9851	94851	NZ_JACEFM010000014.1	4720542 - Identical Protein Groups - NCBI (nih.gov)
Escherichia coli strain KE47 plasmid unnamed1, complete sequence	Escherichia coli	1770	1770	1	0	0.9828	4938057	NZ_CP141089.1	14479447 - Identical Protein Groups - NCBI (nih.gov)
Escherichia coli strain 64A:C plasmid unnamed1, complete sequence	Escherichia coli	1768	1768	1	0	0.9817	4902913	NZ_CP134663.1	145518418 - Identical Protein Groups - NCBI (nih.gov)
Escherichia coli strain PK8217 plasmid pPK8217-139kb, complete sequence	Escherichia coli	793	793	0.8	0	0.5402	139269	NZ_CP080123.1	197819683 - Identical Protein Groups - NCBI (nih.gov)
Escherichia coli strain H9Ecoli plasmid p1-H9, complete sequence	Escherichia coli	792	792	0.8	0	0.5402	145524	NZ_CP029181.1	131428613 - Identical Protein Groups - NCBI (nih.gov)
Escherichia coli strain EF7-18-51 plasmid pEF7-18-51_1, complete sequence	Escherichia coli	792	792	0.8	0	0.5402	172246	NZ_CP063488.1	131428613 - Identical Protein Groups - NCBI (nih.gov)
Escherichia coli strain ECCHD184 plasmid pTB211, complete sequence	Escherichia coli	792	792	0.8	0	0.5402	164062	NZ_CP033251.1	131428613 - Identical Protein Groups - NCBI (nih.gov)
Escherichia coli strain E8 plasmid p1, complete sequence	Escherichia coli	792	792	0.8	0	0.5402	163762	NZ_CP104527.1	131428613 - Identical Protein Groups - NCBI (nih.gov)
Escherichia coli plasmid p13QT4, complete sequence	Escherichia coli	792	792	0.8	0	0.5402	136826	NZ_ON934550.1	150300674 - Identical Protein Groups - NCBI (nih.gov)
Escherichia coli isolate F404 plasmid pF404-1, complete sequence	Escherichia coli	792	792	0.8	0	0.5402	126554	NZ_OY754365.1	131428613 - Identical Protein Groups - NCBI (nih.gov)
Escherichia coli isolate F138 plasmid pF138-2, complete sequence	Escherichia coli	792	792	0.8	0	0.5402	128731	NZ_OY754384.1	131428613 - Identical Protein Groups - NCBI (nih.gov)
Escherichia marmotae strain RHB02-E4-C07 plasmid unnamed1, complete sequence	Escherichia marmotae	791	791	0.85	0	0.5111	116771	NZ_CP099352.1	342808678 - Identical Protein Groups - NCBI (nih.gov)
Escherichia coli strain TUM9812 plasmid pMTY9812_IncHI1B, complete sequence	Escherichia coli	791	791	0.8	0	0.5388	93747	NZ_CP128927.1	54646744 - Identical Protein Groups - NCBI (nih.gov)
Escherichia coli strain TUM9754 plasmid pMTY9754_IncHI1B, complete sequence	Escherichia coli	791	791	0.8	0	0.5388	103767	NZ_CP128941.1	54646744 - Identical Protein Groups - NCBI (nih.gov)
Escherichia coli strain S163-2 plasmid pS163-2.4, complete sequence	Escherichia coli	791	791	0.8	0	0.5388	99340	NZ_CP058713.1
Escherichia coli strain MB64 plasmid pYLMB64a, complete sequence	Escherichia coli	791	791	0.8	0	0.5388	112470	NZ_CP073930.1
Escherichia coli strain MB15 plasmid pYLMB15b, complete sequence	Escherichia coli	791	791	0.8	0	0.5388	108307	NZ_CP073986.1	54646744 - Identical Protein Groups - NCBI (nih.gov)
Escherichia coli strain LH13-b plasmid pLH13-b-B, complete sequence	Escherichia coli	791	791	0.8	0	0.5388	80637	NZ_CP100527.1
Escherichia coli strain JSMCR1 plasmid pJSMCR1_2, complete sequence	Escherichia coli	791	791	0.8	0	0.5388	134064	NZ_CP030154.1
Escherichia coli strain HZ13 plasmid pHZ13-2, complete sequence	Escherichia coli	791	791	0.8	0	0.5388	101686	NZ_CP128611.1	54646744 - Identical Protein Groups - NCBI (nih.gov)
Escherichia coli strain HUE1 plasmid pHFQ1, complete sequence	Escherichia coli	791	791	0.8	0	0.5388	120829	NZ_AP023428.1
Escherichia coli strain FDAARGOS_1337 plasmid unnamed1, complete sequence	Escherichia coli	791	791	0.8	0	0.5388	110044	NZ_CP070027.1
Escherichia coli strain EM20-18-50 plasmid pEM20-18-50_2, complete sequence	Escherichia coli	791	791	0.8	0	0.5388	129986	NZ_CP063469.1
Escherichia coli strain EFF60 plasmid pMADE-3, complete sequence	Escherichia coli	791	791	0.8	0	0.5388	135562	NZ_CP086681.1
Escherichia coli strain EF7-18-58 plasmid pEF7-18-58_1, complete sequence	Escherichia coli	791	791	0.8	0	0.5402	122138	NZ_CP068592.1	131434073 - Identical Protein Groups - NCBI (nih.gov)
Escherichia coli strain Ec-RL2-1X plasmid pHI1B-o111, complete sequence	Escherichia coli	791	791	0.8	0	0.5388	136209	NZ_CP066840.1
Escherichia coli strain ECCWS199 plasmid pTB222, complete sequence	Escherichia coli	791	791	0.8	0	0.5388	159756	NZ_CP032239.1
Escherichia coli strain ECCRA-119 plasmid pTB202, complete sequence	Escherichia coli	791	791	0.8	0	0.5388	139629	NZ_CP029244.1
Escherichia coli strain EC20-4B-2 plasmid pEC20-4B-2-1, complete sequence	Escherichia coli	791	791	0.8	0	0.5388	160424	NZ_AP026938.1	54646744 - Identical Protein Groups - NCBI (nih.gov)
Escherichia coli strain 573 plasmid p573-4, complete sequence	Escherichia coli	791	791	0.8	0	0.5388	89244	NZ_CP102857.1	54646744 - Identical Protein Groups - NCBI (nih.gov)
Escherichia coli strain 50EVAW plasmid p50EVAW-1, complete sequence	Escherichia coli	791	791	0.8	0	0.5388	115560	NZ_CP138408.1	54646744 - Identical Protein Groups - NCBI (nih.gov)
Escherichia coli strain 2017.06.04CC plasmid p20170604CC-1, complete sequence	Escherichia coli	791	791	0.8	0	0.5388	216026	NZ_AP025210.2
Escherichia coli strain 13C1065T plasmid p13C1065T-3, complete sequence	Escherichia coli	791	791	0.8	0	0.5388	149653	NZ_CP019262.1
Escherichia coli strain 1079 plasmid p1079-IncFIB-N, complete sequence	Escherichia coli	791	791	0.8	0	0.5388	192477	NZ_MG825383.1
Escherichia coli plasmid p16EC-p0111, complete sequence	Escherichia coli	791	791	0.8	0	0.5388	126656	NZ_MN086777.1
Escherichia coli O176:H45 strain MIN9 plasmid pMUB-MIN9-2, complete sequence	Escherichia coli O176:H45	791	791	0.8	0	0.5388	102703	NZ_CP069684.1	89674117 - Identical Protein Groups - NCBI (nih.gov)
Escherichia coli isolate S161 plasmid pS161-2, complete sequence	Escherichia coli	791	791	0.8	0	0.5402	136783	NZ_OY757113.1	133091347 - Identical Protein Groups - NCBI (nih.gov)
Escherichia coli isolate S143 plasmid pS143-2, complete sequence	Escherichia coli	791	791	0.8	0	0.5388	117843	NZ_OY757106.1	54646744 - Identical Protein Groups - NCBI (nih.gov)
Escherichia coli isolate F829 plasmid pF829-1, complete sequence	Escherichia coli	791	791	0.8	0	0.5388	171487	NZ_OY754444.1	54646744 - Identical Protein Groups - NCBI (nih.gov)
Escherichia coli isolate F801 plasmid pF801-2, complete sequence	Escherichia coli	791	791	0.8	0	0.5388	119179	NZ_OY757135.1	54646744 - Identical Protein Groups - NCBI (nih.gov)
Escherichia coli isolate F719 plasmid pF719-2, complete sequence	Escherichia coli	791	791	0.8	0	0.5388	117843	NZ_OY754394.1	54646744 - Identical Protein Groups - NCBI (nih.gov)
Escherichia coli isolate F700 plasmid pF700-1, complete sequence	Escherichia coli	791	791	0.8	0	0.5388	171487	NZ_OY757096.1	54646744 - Identical Protein Groups - NCBI (nih.gov)
Escherichia coli isolate F637 plasmid pF637-1, complete sequence	Escherichia coli	791	791	0.8	0	0.5388	174634	NZ_OY754390.1	54646744 - Identical Protein Groups - NCBI (nih.gov)
Escherichia coli isolate F524 plasmid pF524-2, complete sequence	Escherichia coli	791	791	0.8	0	0.5402	136788	NZ_OY843410.1	133091347 - Identical Protein Groups - NCBI (nih.gov)
Escherichia coli isolate F1267 plasmid pF1267-1, complete sequence	Escherichia coli	791	791	0.8	0	0.5388	174642	NZ_OY754417.1	54646744 - Identical Protein Groups - NCBI (nih.gov)
Escherichia coli isolate F1253 plasmid pF1253-2, complete sequence	Escherichia coli	791	791	0.8	0	0.5402	136784	NZ_OY757133.1	133091347 - Identical Protein Groups - NCBI (nih.gov)
Escherichia coli isolate F1053 plasmid pF1053-2, complete sequence	Escherichia coli	791	791	0.8	0	0.5402	138101	NZ_OY757951.1	133091347 - Identical Protein Groups - NCBI (nih.gov)
Escherichia coli strain X14-3 plasmid pX14-3-tetA, complete sequence	Escherichia coli	790	790	0.8	0	0.5402	108559	NZ_CP084056.1	469777877 - Identical Protein Groups - NCBI (nih.gov)
Escherichia coli strain SF10 plasmid pSF10EC-2, complete sequence	Escherichia coli	790	790	0.8	0	0.5388	127890	NZ_CP079766.1
Escherichia coli strain ECZP248 plasmid pTB402, complete sequence	Escherichia coli	790	790	0.8	0	0.5388	143706	NZ_CP034786.1
Escherichia coli strain EC21Z-063 plasmid pEC21Z063-100K, complete sequence	Escherichia coli	790	790	0.8	0	0.5388	100090	NZ_CP101265.1
Escherichia coli strain BL12 plasmid pBL12EC-2, complete sequence	Escherichia coli	790	790	0.8	0	0.5388	119769	NZ_CP079777.1
Escherichia coli strain BHD6 plasmid pqnrS, complete sequence	Escherichia coli	790	790	0.8	0	0.5388	119424	NZ_CP141792.1
Escherichia coli plasmid p13Q15, complete sequence	Escherichia coli	790	790	0.8	0	0.5388	145530	NZ_ON934549.1
Escherichia coli strain WCHEC050613 plasmid p2_050613, complete sequence	Escherichia coli	789	789	0.8	0	0.5374	78444	NZ_CP019216.3	22389283 - Identical Protein Groups - NCBI (nih.gov)
Escherichia coli strain TUM9803 plasmid pMTY9803_untypable1, complete sequence	Escherichia coli	789	789	0.8	0	0.5374	61392	NZ_CP135674.1
Escherichia coli strain PK5074 plasmid pPK5074-91kb, complete sequence	Escherichia coli	789	789	0.8	0	0.5374	91224	NZ_CP072806.1
Escherichia coli strain MRE162 substr. UK plasmid pMRE162 UK, complete sequence	Escherichia coli	789	789	0.8	0	0.5374	76855	NZ_CP119405.1
Escherichia coli strain MRE162 substr. NOR plasmid pMRE162 NOR, complete sequence	Escherichia coli	789	789	0.8	0	0.5374	76850	NZ_CP119401.1
Escherichia coli strain MRE162 substr. FRA plasmid pMRE162 FRA, complete sequence	Escherichia coli	789	789	0.83	0	0.5247	76849	NZ_CP119403.1
Escherichia coli strain MB50 plasmid pYLMB50a, complete sequence	Escherichia coli	789	789	0.8	0	0.5374	117974	NZ_CP073950.1
Escherichia coli strain MB10 plasmid pYLMB10a, complete sequence	Escherichia coli	789	789	0.8	0	0.5388	134191	NZ_CP073989.1
Escherichia coli strain LR-06 plasmid pLR-06-2, complete sequence	Escherichia coli	789	789	0.8	0	0.5374	145376	NZ_AP025548.1
Escherichia coli strain HH194M plasmid pHH194M-140K, complete sequence	Escherichia coli	789	789	0.8	0	0.5374	140492	NZ_CP101514.1
Escherichia coli strain FLI21 plasmid pFLI21_1, complete sequence	Escherichia coli	789	981	0.8	0	0.5388	111202	NZ_CP139810.1	312861033 - Identical Protein Groups - NCBI (nih.gov)
Escherichia coli strain E706 plasmid pLKJULY7989, complete sequence	Escherichia coli	789	789	0.8	0	0.5374	151879	NZ_CP029688.1
Escherichia coli strain DETEC-P61 plasmid pDETEC37, complete sequence	Escherichia coli	789	789	0.8	0	0.5374	142064	NZ_CP116153.1
Escherichia coli strain CUVM53 plasmid pCUVM53-2, complete sequence	Escherichia coli	789	789	0.8	0	0.5374	98110	NZ_CP116978.1
Escherichia coli strain B27 isolate B27 plasmid pB27_2, complete sequence	Escherichia coli	789	789	0.8	0	0.5374	93860	NZ_AP027426.1
Escherichia coli strain 74-2 plasmid pCD74-2-1, complete sequence	Escherichia coli	789	789	0.8	0	0.5374	112291	NZ_CP050045.1
Escherichia coli strain S56 plasmid A, complete sequence	Escherichia coli	788	788	0.78	0	0.5509	131504	NZ_CP010243.1	133607271 - Identical Protein Groups - NCBI (nih.gov)
Escherichia coli strain 2017.11.01CC plasmid p20171101CC-1, complete sequence	Escherichia coli	788	788	0.8	0	0.5374	129419	NZ_AP025221.1
Escherichia coli plasmid p13QT31-2, complete sequence	Escherichia coli	788	788	0.8	0	0.5374	190441	NZ_ON934553.1
Escherichia coli strain S30 plasmid C, complete sequence	Escherichia coli	787	787	0.8	0	0.536	117266	NZ_CP010234.1	131432772 - Identical Protein Groups - NCBI (nih.gov)
Escherichia coli strain HS30-1 plasmid pHS30-1, complete sequence	Escherichia coli	787	787	0.8	0	0.536	179444	NZ_CP029493.1
Escherichia coli strain C012_chr plasmid pEC012-2, complete sequence	Escherichia coli	787	787	0.78	0	0.5456	123652	NZ_CP119579.2	218662693 - Identical Protein Groups - NCBI (nih.gov)
Escherichia coli strain LA022 plasmid pLAO3, complete sequence	Escherichia coli	786	786	0.8	0	0.5374	185337	NZ_OP242217.1	54255869 - Identical Protein Groups - NCBI (nih.gov)
Escherichia coli strain FG92-1 plasmid pFG92-1-109kb, complete sequence	Escherichia coli	786	786	0.8	0	0.5374	109871	NZ_CP142679.1
Escherichia coli strain CFSAN061772 plasmid pCFSAN061772_01, complete sequence	Escherichia coli	786	786	0.8	0	0.5374	141344	NZ_CP042894.1
Shigella flexneri strain STLE3 plasmid unnamed1, complete sequence	Shigella flexneri	609	609	0.75	0	0.459	169932	NZ_CP058829.1	275519616 - Identical Protein Groups - NCBI (nih.gov)
Escherichia coli strain B379 plasmid pB379_2, complete sequence	Escherichia coli	609	609	0.75	0	0.459	152061	NZ_CP090457.1
Shigella flexneri strain STLEFF_33 plasmid unnamed1, complete sequence	Shigella flexneri	606	606	0.75	0	0.456	95227	NZ_CP058887.1
Escherichia coli strain SCEC020023 plasmid pOXA10_020023, complete sequence	Escherichia coli	606	606	0.75	0	0.456	89313	NZ_CP025944.3
Escherichia coli strain DX6 plasmid pDX6A, complete sequence	Escherichia coli	606	606	0.75	0	0.456	122915	NZ_CP126346.1	87965830 - Identical Protein Groups - NCBI (nih.gov)
Escherichia coli strain CE1537 plasmid pCE1537-E, complete sequence	Escherichia coli	606	606	0.75	0	0.456	138284	NZ_MT162143.1
Escherichia coli strain 1566m1 plasmid p1566m1_B, whole genome shotgun sequence	Escherichia coli	606	606	0.75	0	0.456	186335	NZ_JAJHPW010000003.1
Escherichia coli O19:H7 strain 730V1 plasmid unnamed1, complete sequence	Escherichia coli O19:H7	606	606	0.75	0	0.456	98015	NZ_CP061765.1
Shigella flexneri strain STLEFF_38 plasmid unnamed1, complete sequence	Shigella flexneri	605	605	0.75	0	0.456	122103	NZ_CP058854.1
Escherichia coli strain MB30 plasmid pYLMB30b, complete sequence	Escherichia coli	560	798	0.8	6e-172	0.6259	141466	NZ_CP073970.1	33379304 - Identical Protein Groups - NCBI (nih.gov)
Escherichia coli strain L37 plasmid pL37-2, complete sequence	Escherichia coli	455	455	0.47	5e-136	0.5273	145704	NZ_CP034590.1	657268204 - Identical Protein Groups - NCBI (nih.gov)
Escherichia coli strain L6-21 plasmid pSCLS1, complete sequence	Escherichia coli	317	808	0.77	0	0.8034	133547	NZ_CP123964.1	650920777 - Identical Protein Groups - NCBI (nih.gov)
Escherichia coli strain ECCNB20-2 plasmid pTB422, complete sequence	Escherichia coli	283	458	0.57	4e-91	0.423	159108	NZ_CP034789.1	555172350 - Identical Protein Groups - NCBI (nih.gov)
Escherichia coli strain L73 plasmid pL73-2, complete sequence	Escherichia coli	249	249	0.27	2e-66	0.4979	167170	NZ_CP033379.1	PSEUDO
