## Supplementary material for "Diverse horizontally transferred cellulose biosynthesis gene clusters in *Escherichia coli* strains": Table 2

### Sheet: Sheet2
Plasmid	Organism	Strain	FimH type	O_type	H_type	Country	Source	GGDEF domain	EAL domain	GGDEF domain/protein_id	EAL domain/protein_id
Escherichia coli strain H240 plasmid unnamed	Escherichia coli	H240	fimH31	O134 - O46 - O8	H21 - H53	China	Human	3	2	WP_000616417.1, WP_000409849.1, WP_000086904.1	WP_001307078.1, WP_000146391.1
Escherichia coli strain EC-2026 plasmid unnamed7	Escherichia coli	EC-2026				Tanzania	Human	1	1	WP_000616433.1	WP_015364492.1, WP_198995051.1, WP_001307451.1
Escherichia coli strain KE47 plasmid unnamed1	Escherichia coli	KE47	fimH27	O15	H18	USA	Human	2	2	WP_000086879.1, WP_000621404.1	WP_001322378.1, WP_001322971.1
Escherichia coli strain 64A:C plasmid unnamed1	Escherichia coli	64A:C	fimH49	O167	H26	France	Human	4	3	WP_085458623.1, WP_085458661.1, WP_000236740.1, WP_001578470.1	WP_085458719.1, WP_122999254.1, WP_085458808.1
Escherichia coli strain PK8217 plasmid pPK8217-139kb	Escherichia coli	PK8217	fimH23		H19	Pakistan	chicken	1	2	WP_162755559.1	WP_000452096.1, WP_219808364.1
Escherichia coli isolate F138 plasmid pF138-2	Escherichia coli	F138	fimH23		H10	France	No Data	2	2	WP_050010088.1, WP_159086739.1	WP_039021624.1, WP_108991002.1
Escherichia coli isolate F404 plasmid pF404-1	Escherichia coli	F404	fimH790		H19	France	No Data	1	2	WP_159086739.1	WP_317735089.1, WP_108991002.1
Escherichia coli plasmid p13QT4	Escherichia coli					China	Chicken	1	1	WP_050010088.1	WP_039021624.1, pseudogene
Escherichia coli strain E8 plasmid p1	Escherichia coli	E8	fimH2792	O4	H4	USA	Pullet	1	2	WP_159086739.1	WP_105318591.1, WP_108991002.1
Escherichia coli strain EF7-18-51 plasmid pEF7-18-51_1	Escherichia coli	EF7-18-51	fimH400	O8	H18	Laos	chicken stool	1	2	WP_159086739.1	WP_203010615.1, WP_239944553.1
Escherichia coli strain ECCHD184 plasmid pTB211	Escherichia coli	ECCHD184	fimH23	O81	H27	China	chicken	1	2	WP_162755559.1	WP_000452096.1, WP_072664382.1
Escherichia coli strain H9Ecoli plasmid p1-H9	Escherichia coli	H9	fimH400	O118/O151	H29	China	Human	1	1	WP_159086739.1	WP_108991002.1
Escherichia coli O176:H45 strain MIN9 plasmid pMUB-MIN9-2	Escherichia coli O176:H45	MIN9		O176- O62	H11	Poland	Human	2	2	WP_050010088.1, WP_208185720.1	WP_039021624.1, WP_038996785.1, pseudogene
Escherichia marmotae strain RHB02-E4-C07 plasmid unnamed1	Escherichia marmotae	RHB02-E4-C07	fimH150		H56	United Kingdom	floor of pig farm	1	1	WP_181237366.1	WP_279283054.1
Escherichia coli isolate F524 plasmid pF524-2	Escherichia coli	F524				France		2	-	WP_262839287.1, WP_306589091.1	pseudogene
Escherichia coli strain 50EVAW plasmid p50EVAW-1	Escherichia coli	50EVAW		O176- O62	H11	Singapore	Human	1	1	WP_158666848.1	WP_038989470.1
Escherichia coli isolate F1053 plasmid pF1053-2	Escherichia coli	F1053	fimH23		H5	France		2	-	WP_262839287.1, WP_306589091.1	pseudogene
Escherichia coli isolate F801 plasmid pF801-2	Escherichia coli	F801				France		1	1	WP_255800111.1	WP_317721212.1
Escherichia coli isolate F1253 plasmid pF1253-2	Escherichia coli	F1253				France		2	-	WP_262839287.1, WP_306589091.1	pseudogene
Escherichia coli isolate S161 plasmid pS161-2	Escherichia coli	S161				France		2	-	WP_262839287.1, WP_306589091.1	pseudogene
Escherichia coli isolate S143 plasmid pS143-2	Escherichia coli	S143				France		1	1	WP_050489279.1	WP_317721212.1
Escherichia coli isolate F700 plasmid pF700-1	Escherichia coli	F700				France		1	2	WP_050489279.1	WP_105318591.1, WP_220176419.1
Escherichia coli isolate F829 plasmid pF829-1	Escherichia coli	F829	fimH54	O49	H12	France		1	2	WP_158666848.1	WP_105318591.1, WP_220176419.1
Escherichia coli isolate F1267 plasmid pF1267-1	Escherichia coli	F1267	fimH23	O116	H19	France		1	2	WP_158666848.1	WP_308011176.1, WP_220176419.1
Escherichia coli isolate F719 plasmid pF719-2	Escherichia coli	F719	fimH31	O23	H16	France		1	1	WP_158666848.1	WP_317721212.1
Escherichia coli isolate F637 plasmid pF637-1	Escherichia coli	F637	fimH23	O116	H19	France		1	2	WP_158666848.1	WP_308011176.1, WP_220176419.1
Escherichia coli strain TUM9754 plasmid pMTY9754_IncHI1B	Escherichia coli	TUM9754	fimH34	O5	H11	Japan	animal	1	2	WP_222670866.1	WP_000452096.1, WP_112045927.1
Escherichia coli strain TUM9812 plasmid pMTY9812_IncHI1B	Escherichia coli	TUM9812	fimH1429	O98	H4	Japan	animal	1	2	WP_255784103.1	WP_039021624.1, WP_203139987.1
Escherichia coli strain HZ13 plasmid pHZ13-2	Escherichia coli	HZ13	fimH23	O81	H27	China	Human	1	2	WP_158666848.1	WP_240211385.1, WP_143358276.1
Escherichia coli strain EC20-4B-2 plasmid pEC20-4B-2-1	Escherichia coli	EC20-4B-2	fimH32	O155 - O8	H11	Viet Nam	Mastacembelus	1	1	WP_158666848.1	WP_247157001.1
Escherichia coli strain 573 plasmid p573-4	Escherichia coli	573	fimH32	O32	H34	China	swab	-	1		WP_225877543.1
Escherichia coli strain MB15 plasmid pYLMB15b	Escherichia coli	MB15	fimH32		H21	Cuba	Poultry	1	1	WP_161955445.1	WP_220176419.1
Escherichia coli strain MB64 plasmid pYLMB64a	Escherichia coli	MB64	fimH54	O132	H21	Cuba	Poultry	2	2	WP_257199202.1, WP_158666848.1	WP_039021624.1, WP_089586259.1, pseudogene
Escherichia coli strain JSMCR1 plasmid pJSMCR1_2	Escherichia coli	JSMCR1	fimH23	O18-O18ac	H16	South Korea	chicken	1	2	WP_256625381.1	WP_256625380.1, WP_063501695.1
Escherichia coli strain LH13-b plasmid pLH13-b-B	Escherichia coli	LH13-b	fimH49	O152-O8	H11	Switzerland	Poultry	1	2	WP_158666848.1	WP_000452096.1, WP_032203688.1
Escherichia coli strain EFF60 plasmid pMADE-3	Escherichia coli	EFF60	fimH263	O2-O50	H6	China	swine manure	1	3	WP_158666848.1	WP_180397351.1, WP_038989470.1, WP_180397351.1
Escherichia coli strain Ec-RL2-1X plasmid pHI1B-o111	Escherichia coli	Ec-RL2-1X	fimH27	O7	H4	USA	broiler chicken	2	2	WP_050010088.1, WP_158666848.1	WP_001300294.1, WP_089586259.1, pseudogene
Escherichia coli strain S163-2 plasmid pS163-2.4	Escherichia coli	S163-2	fimH34	O5	H11	China	Manis javanica	1	2	WP_222670866.1	WP_239804085.1, WP_000452096.1
Escherichia coli strain 2017.06.04CC plasmid p20170604CC-1	Escherichia coli	2017.06.04CC	fimH23		H26	Vietnam	Homo sapiens	1	1	WP_265346864.1	LPH28_RS22880( pseudogene)
Escherichia coli strain EM20-18-50 plasmid pEM20-18-50_2	Escherichia coli	EM20-18-50	fimH54	O141-ac-ab	H32	Laos	chicken	2	2	WP_203139985.1, WP_050010088.1	WP_247146220.1, WP_039021624.1, pseudogene
Escherichia coli strain FDAARGOS_1337 plasmid unnamed1	Escherichia coli	FDAARGOS_1337	fimH24		H12	USA	Human	1	2	WP_158666848.1	WP_000452096.1, WP_072752686.1
Escherichia coli strain EF7-18-58 plasmid pEF7-18-58_1	Escherichia coli	EF7-18-58	fimH32	O8	H25	Laos	chicken stool	1	2	WP_162755559.1	WP_072662189.1, WP_180397351.1
Escherichia coli strain HUE1 plasmid pHFQ1	Escherichia coli	HUE1	fimH54		H37	Japan	urinary catheter	-	2	-	WP_000452096.1, IF662_RS22320(pseudogene)
Escherichia coli plasmid p16EC-p0111	Escherichia coli					China	Pig	1	2	WP_050489279.1	WP_000452096.1, WP_038989470.1
Escherichia coli strain 1079 plasmid p1079-IncFIB-N	Escherichia coli	1079				China	chicken	1	2	WP_050489279.1	WP_038989470.1, WP_001300294.1
Escherichia coli strain 13C1065T plasmid p13C1065T-3	Escherichia coli	13C1065T	fimH23	O39	H16	Hong Kong	chicken	1	2	WP_158666848.1	WP_038989470.1, WP_001300294.1
Escherichia coli strain ECCWS199 plasmid pTB222	Escherichia coli	ECCWS199	fimH25	O86	H38	China	chicken	1	1	WP_158666848.1	WP_119173452.1
Escherichia coli strain ECCRA-119 plasmid pTB202	Escherichia coli	ECCRA-119	fimH1127		H25	China	feces	1	3	WP_158666848.1	WP_109138277.1, WP_109138284.1, C7235_RS27760(pseudo)
Escherichia coli strain BHD6 plasmid pqnrS	Escherichia coli	BHD6	fimH31	O38	H5	China	duck	.	1	-	WP_063501695.1
Escherichia coli plasmid p13Q15	Escherichia coli					China	No Data	.	2	-	WP_039021624.1, PAS56_RS00705(pseudogene)
Escherichia coli strain SF10 plasmid pSF10EC-2	Escherichia coli	SF10	fimH54		H48	China	duck	1	1	WP_077392778.1	WP_259560011.1
Escherichia coli strain BL12 plasmid pBL12EC-2	Escherichia coli	BL12	fimH31	O5	H38	China	duck	.	1	-	WP_063501695.1
Escherichia coli strain EC21Z-063 plasmid pEC21Z063-100K	Escherichia coli	EC21Z-063	fimH54	O45	H38	China	Human	1	1	WP_254825200.1	WP_254825196.1
Escherichia coli strain ECZP248 plasmid pTB402	Escherichia coli	ECZP248			H6	China	feces	1	2	WP_232586567.1	WP_063501695.1, WP_127762872.1
Escherichia coli strain X14-3 plasmid pX14-3-tetA	Escherichia coli	X14-3	fimH34		H11	China	Crayfish	-	-	-	-
Escherichia coli strain FLI21 plasmid pFLI21_1	Escherichia coli	FLI21	fimH398	O182	H38	Germany	Human	-	1	-	WP_069067574.1
Escherichia coli strain MB10 plasmid pYLMB10a	Escherichia coli	MB10	fimH54	O185	H45	Cuba	Poultry	3	1	WP_097475761.1, WP_306589091.1, WP_306589091.1	WP_069067574.1, pseudogene
Escherichia coli strain WCHEC050613 plasmid p2_050613	Escherichia coli	WCHEC050613	fimH54	O149	H11	China	Sewage	1	-	WP_072779029.1	-
Escherichia coli strain TUM9803 plasmid pMTY9803_untypable1	Escherichia coli	TUM9803	fimH23	O21	H16	Japan	animal	-	-	-	-
Escherichia coli strain LR-06 plasmid pLR-06-2	Escherichia coli	LR-06	fimH23	O88	H25	Ecuador	Homo sapiens	2	1	WP_286330335.1, WP_097475761.1	WP_244588807.1, pseudogene
Escherichia coli strain B27 isolate B27 plasmid pB27_2	Escherichia coli	B27	fimH167	O60	H38-H55	Thailand	Musca domestica	1	-	WP_072779029.1	-
Escherichia coli strain MRE162 substr. UK plasmid pMRE162 UK	Escherichia coli	MRE162	fimH54	O104-O8	H9	United Kingdom	Human faeces	-	1	-	WP_069067574.1
Escherichia coli strain MRE162 substr. FRA plasmid pMRE162 FRA	Escherichia coli	MRE162	fimH54	O104-O8	H9	France		-	1	-	WP_069067574.1
Escherichia coli strain MRE162 substr. NOR plasmid pMRE162 NOR	Escherichia coli	MRE162	fimH54	O104-O8	H9	Norway		-	1	-	WP_069067574.1
Escherichia coli strain CUVM53 plasmid pCUVM53-2	Escherichia coli	CUVM53		O27	H29	Thailand	Sus scrofa	2	1	WP_152935074.1, WP_050010088.1	WP_239944553.1, pseudogene
Escherichia coli strain DETEC-P61 plasmid pDETEC37	Escherichia coli	DETEC-P61	fimH34	O5	H11	China	ICU patient	2	2	WP_224695513.1, WP_170885819.1	WP_271289856.1,PIC71_RS23090(pseudogene)
Escherichia coli strain HH194M plasmid pHH194M-140K	Escherichia coli	HH194M			H26	China	migratory bird	1	1	WP_259087299.1	WP_104730518.1
Escherichia coli strain MB50 plasmid pYLMB50a	Escherichia coli	MB50	fimH1067		H10	Cuba	Poultry	1	1	WP_257187424.1	WP_000452096.1
Escherichia coli strain PK5074 plasmid pPK5074-91kb	Escherichia coli	PK5074	fimH951		H11	Pakistan	Human (Urine sample )	1	-	WP_104699046.1	-
Escherichia coli strain 74-2 plasmid pCD74-2-1	Escherichia coli	74-2		O32	H11	China	broiler chicken	1	-	WP_265327878.1	-
Escherichia coli strain E706 plasmid pLKJULY7989	Escherichia coli	E706	fimH34	O5	H11	China	air	1	1	AXT78706.1	AXT78764.1
Escherichia coli strain 2017.11.01CC plasmid p20171101CC-1	Escherichia coli	2017.11.01CC	fimH23	O86	H16	Viet Nam	Human	1	1	WP_229430282.1	WP_229430283.1
Escherichia coli strain S56 plasmid A	Escherichia coli	S56	fimH87	O103	H16	China	forest soil	1	1	WP_074014785.1	WP_000452096.1
Escherichia coli plasmid p13QT31-2	Escherichia coli					China	No Data	-	1	-	PAS60_RS00110(pseudogene)
Escherichia coli strain C012_chr plasmid pEC012-2	Escherichia coli	C012_chr	fimH38		H16	China	broiler	-	-	-	-
Escherichia coli strain S30 plasmid C	Escherichia coli	S30	fimH54	O8	H11	China	forest soil	-	1	-	WP_000452096.1
Escherichia coli strain HS30-1 plasmid pHS30-1	Escherichia coli	HS30-1		O105	H5	China	Human	1	1	WP_104730562.1	WP_104730518.1
Escherichia coli strain FG92-1 plasmid pFG92-1-109kb	Escherichia coli	FG92-1	fimH23	O86	H16	China	goose	-	1	-	WP_000452096.1
Escherichia coli strain LA022 plasmid pLAO3	Escherichia coli	LA022				United Kingdom	Human	-	1	-	WP_000452096.1
Escherichia coli strain CFSAN061772 plasmid pCFSAN061772_01	Escherichia coli	CFSAN061772	fimH54	O81	H27	Egypt	Raw milk cheese	-	-	-	-
Shigella flexneri strain STLE3 plasmid unnamed1	Shigella flexneri	STLE3	fimH54		H11	Hong Kong	Stanley effluent	1	-	WP_095526230.1	-
Escherichia coli strain B379 plasmid pB379_2	Escherichia coli	B379	fimH54		H4-H44	China	Human	1	-	WP_095526230.1	-
Escherichia coli strain DX6 plasmid pDX6A	Escherichia coli	DX6			H34	China	water	-	1	-	WP_069067574.1
Shigella flexneri strain STLEFF_33 plasmid unnamed1	Shigella flexneri	STLEFF_33	fimH54	O8-O101	H9	Hong Kong	Stanley effluent	-	-	-	-
Escherichia coli strain SCEC020023 plasmid pOXA10_020023	Escherichia coli	SCEC020023		O101	H10	China	Human	-	-	-	-
Escherichia coli strain 1566m1 plasmid p1566m1_B	Escherichia coli	1566m1	fimH32	O100- O154	H25	Australia	Chroicocephalus novaehollandiae	-	-	-	-
Escherichia coli strain CE1537 plasmid pCE1537-E	Escherichia coli	CE1537		O45	H11	Australia	Chroicocephalus novaehollandiae	-	1	-	WP_000452096.1
Escherichia coli O19:H7 strain 730V1 plasmid unnamed1	Escherichia coli	730V1	fimH86	O19	H7	USA	Bos taurus	1	-	WP_000426307.1	-
Shigella flexneri strain STLEFF_38 plasmid unnamed1	Shigella flexneri	STLEFF_38	fimH34	O9-O9a	H4	Hong Kong	Stanley effluent	-	-	-	-
Escherichia coli strain L6-21 plasmid pSCLS1	Escherichia coli	L6-21	fimH23	O110	H5	China	Waterfowl manure	2	2	WP_050541712.1, QC817_RS22780(pseudogene)	WP_281103715.1, WP_281103690.1
Escherichia coli strain MB30 plasmid pYLMB30b	Escherichia coli	MB30	fimH167		H18	Cuba	Poultry	1	1	WP_257190162.1	WP_108991002.1
Escherichia coli strain L37 plasmid pL37-2	Escherichia coli	L37	fimH54		H37	China	anus swab	.	1	-	WP_000452096.1
Escherichia coli strain ECCNB20-2 plasmid pTB422	Escherichia coli	ECCNB20-2	fimH23	O173	H10	China	chicken	.	2	Two pseudogenes	WP_127790596.1, WP_001300294.1
Escherichia coli strain L73 plasmid pL73-2	Escherichia coli	L73	fimH951	O45	H11	China	goose anus swab	1	-	WP_122927420.1	-
