## Supplementary material for "Diverse horizontally transferred cellulose biosynthesis gene clusters in *Escherichia coli* strains": Table 3

### Sheet: PNAG_Ecoli
plasmid accession number	number of hits	length [aa]	ORF start	ORF stop	e-value	bitscore	identity to query	query coverage	plasmid topology	submission date	Column1	geographical origin	host	plasmid origin of replication (PlasmidFinder)	plasmid origin of replication (pMLST)	plasmid size
NZ_CP041417.1	1	441	67463	66141	0	823	100	100	circular	2020-01-31		China, Shandong	Capra hircus (goat)			306181
CP101972.1	1	441	240296	241618	0	823	100	100	circular	2022-08-01		China, Shandong	Capra hircus			311332
CP099174.1	1	441	983740	985062	0	823	100	100	circular	2023-04-13		United Kingdom	pooled soil sample collected from floor of sheep farm			1310597
NZ_OQ420472.1	1	441	161144	159822	0	823	100	100	circular	2023-05-02						260729
CP061255.1	1	441	28085	26763	0	821	99.773	100	circular	2022-01-13		China, Shanghai	Homo sapiens (human)			159994
CP088398.1	1	441	241800	243122	0	813	98.639	100	circular	2021-12-09			Homo sapiens, blood			377417
NZ_CP080068.1	1	440	11991	13313	3.88e-180	564	67.12	99	circular	2022-05-23		China, Shenzhen	Human feces	IncX1_1, EU370913		39170
NZ_CP062909.1	1	440	22891	24213	3.91e-180	564	67.12	99	circular	2020-11-19		Canada,Quebec	Sus scrofa domesticus (pig), feces	IncFIB(K)_1, JN233704	IncF RST(F-:A-:B-):FIA(-);FIB(-);FIC(-);FII(-);FIIK(-);FIIS(-);FIIY(-)	49398
NZ_CP062864.1	1	440	22891	24213	3.91e-180	564	67.12	99	circular	2020-11-19		Canada,Quebec	Sus scrofa domesticus, feces	IncFIB(K)_1, JN233704	IncF RST(F-:A-:B-):FIA(-);FIB(-);FIC(-);FII(-);FIIK(-);FIIS(-);FIIY(-)	49509
NZ_CP042881.1	1	440	53335	54657	3.93e-180	564	67.12	99	circular	2020-06-07		Norway:Aas	surface water	IncFIA_1, AP001918, |IncFIB(AP001918)_1, AP001918, |IncFII_1, AY458016	IncF RST(F-:A-:B10):FIA(1,6);FIB(10); FIC(-);FII(-);FIIK(-);FIIS(-);FIIY(-)	66300
NZ_CP010154.1	1	440	4223	5545	3.94e-180	564	67.12	99	circular	2016-12-20			Canis lupus familiaris (dog)	IncY_1, K02380		78557
NZ_CP114794.1	1	440	49506	48184	3.94e-180	564	67.12	99	circular	2023-09-10		China,Nanjing	soil	IncY_1, K02380		93314
NZ_CP059289.1	1	440	22783	24105	3.95e-180	564	67.12	99	circular	2020-08-03		China,Hangzhou	Homo sapiens	IncY_1, K02380		99778
NZ_CP074049.1	1	440	38722	40044	3.95e-180	564	67.12	99	circular	2022-08-10		Cuba,Calimete	Sus scrofa domesticus, rectal swab	IncY_1, K02380		102246
NZ_OP242222.1	1	440	69937	71259	3.95e-180	564	67.12	99	circular	2023-02-13		Laos: Vientiane	Homo sapiens, stool	IncY_1, K02380		105347
NZ_CP044404.1	1	440	25932	27254	3.95e-180	564	67.12	99	circular	2020-06-07		Norway:Aas	surface water	IncFIB(AP001918)_1, AP001918, |IncFII_1, AY458016, |IncFIA_1, AP001918	IncF RST(F36:A-:B-):FIA(1,6);FIB(10?);FIC(-);FII(36);FIIK(-);FIIS(-);FIIY(-)	114329
NZ_CP063343.1	1	440	24105	22783	3.95e-180	564	67.12	99	circular	2021-02-28		Switzerland	Homo sapiens, rectal swab	IncFIB(AP001918)_1, AP001918, |IncFIC(FII)_1, AP001918	IncF RST(F46:A-:B-):FIA(-);FIB(20?); FIC(~4);FII(46);FIIK(-);FIIS(-);FIIY(-)	117739
NZ_CP074002.1	1	440	29009	30331	3.96e-180	564	67.12	99	circular	2022-08-10		Cuba,La Lisa	Sus scrofa domesticus, rectal swab	IncY_1, K02380		136494
NZ_CP074013.1	1	440	27671	28993	3.96e-180	564	67.12	99	circular	2022-08-10		Cuba,San Jose de Las Lajas	Sus scrofa domesticus, rectal swab	IncY_1, K02380		140432
NZ_CP080081.1	1	440	107749	109071	3.97e-180	564	67.12	99	circular	2022-05-23		China,Shenzhen	Homo sapiens, feces	IncFIA(HI1)_1, AF250878, |IncX1_1, EU370913, |IncHI1B(R27)_1_R27, AF250878, |IncHI1A_1, AF250878	IncF RST(F-:A8:B-):FIA(8);FIB(-);FIC(-);FII(-);FIIK(-);FIIS(-);FIIY(-)|IncHI1 MLST(17):HCM1_043(4);HCM1_064(1);HCM1_099(1);HCM1_116(5);HCM1_178ac(1);HCM1_259(2)	246552
CP088523.1	1	440	58776	60098	8.08e-180	563	66.893	99	circular	2021-12-09		South Korea	Homo sapiens, blood			121329
CP088523.1	1	440	44060	42738	8.08e-180	563	66.893	99	circular	2021-12-09		South Korea	Homo sapiens, blood			121329
NZ_CP076707.1	1	437	26315	27628	7.44e-170	535	64.84	99	circular	2021-06-25		Canada		IncFIB(AP001918)_1, AP001918	IncF RST(F-:A-:B-):FIA(-);FIB(67?);FIC(-);FII(-);FIIK(-);FIIS(-);FIIY(-)	128277
NZ_CP124742.1	1	441	187346	188668	0	817	99.546	100	circular	2023-05-14		China	Homo sapiens, feces			212414
441 aa
